# MLL2 facilitates long-range gene regulation through LINE1 elements

**DOI:** 10.1101/2025.08.10.669526

**Authors:** Lara Zorro Shahidian, Lucio Di Filippo, Sarah Malika Robert, Alvaro Rada-Iglesias

**Author notes:** Equal contribution (Lara Zorro Shahidian, Lucio Di Filippo).

## Abstract

Transcriptional regulation is tightly linked to chromatin organization, with H3K4me3 commonly marking both active and bivalent promoters. In embryonic stem cells (ESC), MLL2 is essential for H3K4me3 deposition at bivalent promoters, which has been proposed to facilitate the induction of major developmental genes during pluripotent cell differentiation. However, prior studies point to a functional discrepancy between the loss of H3K4me3 at bivalent promoters and the largely unaltered transcription of major developmental genes in *Mll2*^-/-^ cells. In this study, we investigated MLL2-dependent gene regulation in mouse ESC and during their differentiation. Contrary to the prevailing view, we show that MLL2’s primary role is not to oppose Polycomb-mediated repression at the bivalent promoters of developmental genes. Instead, we identify a previously unrecognized regulatory function for MLL2 at the CG-rich 5’ untranslated regions (5’UTR) of evolutionarily young LINE-1 (L1) transposable elements (TE). We found that MLL2 binds to the 5’UTR of L1 elements and is critical for maintaining their active state (H3K4me3 and H3K27ac), while preventing the accumulation of repressive H3K9me3. Using both global genomic approaches (i.e. RNA-seq, ChIP-seq and Micro-C) as well as targeted L1 deletions, we demonstrate that these MLL2-bound L1 elements act as enhancers, modulating the expression of neighboring genes in ESC and, more prominently, during differentiation. Together, our findings illuminate novel aspects of MLL2 regulatory function during early developmental transitions and highlight the emerging role of TE as key components of long-range gene expression control.
