## Supplementary data description for "MLL2 facilitates long-range gene regulation through LINE1 elements"

### Sheet: Hoja1
	Description
Supplementary data 1	1. D0_MLL2_peaks: list of all MLL2 peaks on day 0.
	2. D0_MLL2_peaks_lost_H3K4me3: list of MLL2 peaks that lost H3K4me3 on day 0 (double-KO vs WT).
	3. D0_L1<1Kb_MLL2_H3K4me3_down: list of L1 elements located less than 1 Kb from distal - MLL2 peaks that lost H3K4me3 on day 0 (double-KO vs WT).
	4. D4_Distal+_H3K27ac_gain: list of distal + MLL2 peaks that gain H3K27ac (WT day 0 vs WT day 4).
	5. BedPE_micro-C: anchor coordinates used for pileup analysis composed of (i) MLL2-bound L1 elements and (ii) MLL2 target genes (genes whose promoter was bound by MLL2 and that lost H3K4me3 in double-KO ESC).
Supplementary data 2	1. D0_D4_raw_counts: total number of counts per gene per replicate on day 0 and day 4.
	2. D0DEGDown_broad_narrow_neg: list of downregulated genes on day 0 separated by polycomb domain type.
	3. D4DEGDown_broad_narrow_neg: list of downregulated genes on day 4 separated by polycomb domain type.
Supplementary data 3	List of oligonucleotides (1. gRNA, 2. PCR (genotyping) and 3. RT-qPCR) used in this study.
Supplementary data 4	List of antibodies (1. ChIP and 2. WB) used in this study.
