## Supplementary Data 3 for "MLL2 facilitates long-range gene regulation through LINE1 elements"

### Sheet: 1. gRNA
	Sequence (5'-3')
Cnrip1 L1_left	GTTGGCTTCAAACAGTAGGG
Cnrip1 L1_right	GGATGGCCTGTGGATTGCCG
Cxcl12 L1_left	GGAGTCACAATCCTGAATgg
Cxcl12 L1_right	GTAACCCAAGAAGGGACCGG
Mll1-KO_left	GACAATCAAAGAGGGCCCAG
Mll1-KO_right	GGCGGGTTAGGCAGGTTCCG
Tcstv3 L1_left	GGTGAAATCGTGAGACGCAA
Tcstv3 L1_right	GGTTGTTACTGTAATGAACG

### Sheet: 2. PCR (genotyping)
	Sequence (5'-3')
Cnrip1 L1_primer 1	CCTGTGGAAGCCATGGCCTTGG
Cnrip1 L1_primer 2	AGGCAGAGGGCAAGACAGCTGT
Cnrip1 L1_primer 3	CTCCCATGGCCTTAGCTCTCCCT
Cnrip1 L1_primer 4	tgcttcccagttgtggctgagc
Cxcl12 L1_primer 1	GCACTGCTGGCCAGGTGATGTC
Cxcl12 L1_primer 2	TGCACTGCCGCAGAAACACACA
Cxcl12 L1_primer 3	GCAGCACTGCGAATGGCTACGT
Cxcl12 L1_primer 4	GTACAGCACTGCTCAGAGCGGC
Mll1-KO_primer 1	GCTCCTTGCAGGCAAATTCTCCCA
Mll1-KO_primer 2	CTCCCCAAACACTGCCCGGAAC
Mll1-KO_primer 3	TCCGCCTCGTCTTCGTCTTCGT
Mll1-KO_primer 4	TGCAGATTGCAGGGCAGGCG
Mll2-KO_primer 1	TCTCCCCTTCACCCTTGGTCCC
Mll2-KO_primer 2	GGGCAAGAACCTTCCCGCAACA
Tcstv3 L1_primer 1	GCCAGACCAACCCTCACGAAGC
Tcstv3 L1_primer 2	ggtcGCCTCAGCCTTtcgatgg
Tcstv3 L1_primer 3	GCCATGCCCTTCTGTGTGGCTT
Tcstv3 L1_primer 4	AACCTTCAGCCATGGCCTGTGC

### Sheet: 3. RT-qPCR
	Sequence (5'-3')
Bche_F	CGTGCTCCCCAATGTCAGTTCTGG
Bche_R	CCTGCCTTCCACTCTTGCTCCG
Cnrip1_F	CTGCTCACCGGCTCCTCCTACA
Cnrip1_R	ACCCTTCAGCTCCAGTGGGACA
Cxcl12_F	CTGCCGGTTCTTCGAGAGCCAC
Cxcl12_R	GCCGTGCAACAATCTGAAGGGC
Eef1a1_F	TAGACGAGGCAATGTTGCTG
Eef1a1_R	AGCGTAGCCAGCACTGATTT
Gata6_F	CTACACAAGCGACCACCTCA
Gata6_R	TGTAGAGGCCGTCTTGACCT
Hprt_F	CAAGGGCATATCCAACAACA
Hprt_R	GCCCCAAAATGGTTAAGGTT
Nanog_F	AAGTACCTCAGCCTCCAGCA
Nanog_R	GCTTGCACTTCATCCTTTGG
Smpdl3a_F	GCCCACCTCATGTGCCAGTACC
Smpdl3a_R	TCCAGAGGTCAGCCACAGCACT
Tcstv3_F	AGCAAAGCCACTGCTCTGAGGA
Tcstv3_R	GGGGACACTTGTGGCTCCCTCT
Vopp1_F	TCATTCGCCGGCGCATGTATCC
Vopp1_R	GGGTCCTCCAGGGTCGGTGTAA
