## Supplementary Data 4 for "MLL2 facilitates long-range gene regulation through LINE1 elements"

### Sheet: 1. ChIP
	Provider	Catalog number
Anti-GFP	Invitrogen	A11122
Anti-H3K4me1	Active Motif	39297
Anti-H3K4me2	Active Motif	39141
Anti-H3K4me3	Active Motif	39159
Anti-H3K27ac	Active Motif	39133
Anti-H3K27me3	Active Motif	39155
Anti-H3K9me3	Active Motif	61014
Anti-MLL1	Active Motif	61295
Anti-RBBP5	Diagenode	C15410342
Anti-RING1B	Cell Signaling	5694

### Sheet: 2. WB
	Provider	Catalog number
Anti-GAPDH	Proteintech	60004-1
Anti-H3K27me3	Active Motif	39155
Anti-H3K9me3	Active Motif	61014
Anti-MLL2	Cell Signalling	E6A8V
